# R-loops shape chromatin architecture to promote balanced lineage allocation during differentiation

**DOI:** 10.1101/2025.06.23.661125

**Authors:** Chun-Hao Chao, Thomas G. Fazzio

## Abstract

R-loops—RNA:DNA hybrids that often form co-transcriptionally—are emerging as key regulators of genome function, yet their roles in shaping chromatin architecture and developmental potential remain incompletely defined. Here, we use inducible *Rnaseh1* expression in mouse embryonic stem cells (mESCs) to achieve acute, global R-loop depletion and systematically interrogate their impact on chromatin structure and lineage specification. We find that R-loop loss has minimal effect on steady-state gene expression or self-renewal. Instead, it leads to a striking reduction in H2A.Z occupancy at both active and bivalent promoters, accompanied by increased nucleosome density—revealing a previously unrecognized role for R-loops in maintaining promoter architecture. During gastruloid differentiation, R-loop-depleted mESCs exhibit a pronounced bias toward ectodermal fates, along with dysregulation of lineage-specific transcription factors and impaired cell-cell signaling. Consistent with these alterations, R-loop-depleted cells show widespread perturbations in gene regulatory networks across several early cell types. These findings uncover a critical role for R-loops in shaping the H2A.Z chromatin landscape and preserving balanced lineage trajectories during early development, offering new insights into the epigenomic regulation of stem cell fate.
