## Supplemental Table S4 for "R-loops shape chromatin architecture to promote balanced lineage allocation during differentiation"

### Sheet: oligonucleotides
RT-qPCR
Zfp710_R-loop_F	5’-TTTCCTTTCACTTCCACATTCCCTC-3’
Zfp710_R-loop_R	5’-CTCTCCTCTCTCCTTCCCTTCC-3’
Wipf2_R-loop_F	5’-GATCCATTTCCGGGTTGGTAA-3’
Wipf2_R-loop_R	5’-TTTAGTCCTGCTCGTTCGCC-3’
Actb(TSS)_R-loop_F	5’- CATGATCACTCAGAACGGACA-3’
Actb(TSS)_R-loop_R	5’-GTGTCTACACCGCGGGAAT-3’
Actb(TTS)_R-loop_F	5’-AGTGTGACGTTGACATCCGT-3’
Actb(TTS)_R-loop_R	5’-AGGATGCTTAGCTTACCTTGATCT-3’
Rplp1_R-loop_F	5’-CAGGTTCAGCTCTTTATTAGCCAACTT-3’
Rplp1_R-loop_R	5’-GTGCTGCTCCATCCACTGCC-3’
Anp32b_R-loop_F	5’-TGTGGACAAAGAGGAAGAGGATGAA-3’
Anp32b_R-loop_R	5’-CATACCCACTCACACTCAAGGACAC-3’
Neg_R-loop-F	5’-TTCCAACAAAGCAGCAAATG-3’
Neg_R-loop-R	5’-GGGTCACCAGACCTGTTTTT-3’
Primers for TruSeq library prep (CUT&RUN and MNase-seq) (* indicates the phosphorothioate bond)
TruSeq Universal Adapter	5'-AATGATACGGCGACCACCGAGATCTACACTCTTTCCCTACACGACGCTCTTCCGATC*T-3’
TruSeq Adapter, index1	5’[phos]GATCGGAAGAGCACACGTCTGAACTCCAGTCACATCACGATCTCGTATGCCGTCTTCTGCTT*G-3’
TruSeq Adapter, index2	5’[phos]GATCGGAAGAGCACACGTCTGAACTCCAGTCACCGATGTATCTCGTATGCCGTCTTCTGCTT*G-3’
TruSeq Adapter, index3	5’[phos]GATCGGAAGAGCACACGTCTGAACTCCAGTCACTTAGGCATCTCGTATGCCGTCTTCTGCTT*G-3’
TruSeq Adapter, index4	5’[phos]GATCGGAAGAGCACACGTCTGAACTCCAGTCACTGACCAATCTCGTATGCCGTCTTCTGCTT*G-3’
TruSeq Adapter, index5	5’[phos]GATCGGAAGAGCACACGTCTGAACTCCAGTCACACAGTGATCTCGTATGCCGTCTTCTGCTT*G-3’
TruSeq Adapter, index6	5’[phos]GATCGGAAGAGCACACGTCTGAACTCCAGTCACGCCAATATCTCGTATGCCGTCTTCTGCTT*G-3’
TruSeq Adapter, index7	5’[phos]GATCGGAAGAGCACACGTCTGAACTCCAGTCACCAGATCATCTCGTATGCCGTCTTCTGCTT*G-3’
TruSeq Adapter, index8	5’[phos]GATCGGAAGAGCACACGTCTGAACTCCAGTCACACTTGAATCTCGTATGCCGTCTTCTGCTT*G-3’
TruSeq Adapter, index9	5’[phos]GATCGGAAGAGCACACGTCTGAACTCCAGTCACGATCAGATCTCGTATGCCGTCTTCTGCTT*G-3’
TruSeq Adapter, index10	5’[phos]GATCGGAAGAGCACACGTCTGAACTCCAGTCACTAGCTTATCTCGTATGCCGTCTTCTGCTT*G-3’
TruSeq Adapter, index11	5’[phos]GATCGGAAGAGCACACGTCTGAACTCCAGTCACGGCTACATCTCGTATGCCGTCTTCTGCTT*G-3’
TruSeq Adapter, index12	5’[phos]GATCGGAAGAGCACACGTCTGAACTCCAGTCACCTTGTAATCTCGTATGCCGTCTTCTGCTT*G-3’
TruSeq Adapter, index13	5’[phos]GATCGGAAGAGCACACGTCTGAACTCCAGTCACAGTCAACAATCTCGTATGCCGTCTTCTGCTT*G-3’
TruSeq Adapter, index14	5’[phos]GATCGGAAGAGCACACGTCTGAACTCCAGTCACAGTTCCGTATCTCGTATGCCGTCTTCTGCTT*G-3’
TruSeq Adapter, index15	5’[phos]GATCGGAAGAGCACACGTCTGAACTCCAGTCACATGTCAGAATCTCGTATGCCGTCTTCTGCTT*G-3’
TruSeq Adapter, index16	5’[phos]GATCGGAAGAGCACACGTCTGAACTCCAGTCACCCGTCCCGATCTCGTATGCCGTCTTCTGCTT*G-3’
TruSeq Adapter, index18	5’[phos]GATCGGAAGAGCACACGTCTGAACTCCAGTCACGTCCGCACATCTCGTATGCCGTCTTCTGCTT*G-3’
TruSeq Adapter, index19	5’[phos]GATCGGAAGAGCACACGTCTGAACTCCAGTCACGTGAAACGATCTCGTATGCCGTCTTCTGCTT*G-3’
TruSeq Adapter, index20	5’[phos]GATCGGAAGAGCACACGTCTGAACTCCAGTCACGTGGCCTTATCTCGTATGCCGTCTTCTGCTT*G-3’
TruSeq Adapter, index21	5’[phos]GATCGGAAGAGCACACGTCTGAACTCCAGTCACGTTTCGGAATCTCGTATGCCGTCTTCTGCTT*G-3’
TruSeq Adapter, index22	5’[phos]GATCGGAAGAGCACACGTCTGAACTCCAGTCACCGTACGTAATCTCGTATGCCGTCTTCTGCTT*G-3’
TruSeq Adapter, index23	5’[phos]GATCGGAAGAGCACACGTCTGAACTCCAGTCACGAGTGGATATCTCGTATGCCGTCTTCTGCTT*G-3’
TruSeq Adapter, index25	5’[phos]GATCGGAAGAGCACACGTCTGAACTCCAGTCACACTGATATATCTCGTATGCCGTCTTCTGCTT*G-3’
TruSeq Adapter, index27	5’[phos]GATCGGAAGAGCACACGTCTGAACTCCAGTCACATTCCTTTATCTCGTATGCCGTCTTCTGCTT*G-3’
P5 PCR primer	5’AATGATACGGCGACCACCGA*G-3’
P7 PCR primer	5’CAAGCAGAAGACGGCATACGA*G-3’
Primers for Nextera library prep (CUT&Tag and ATAC-seq)
Tn5AdapterRev-ME	5’[Phos]CTGTCTCTTATACACATCT
Tn5Adapter1	5’-TCGTCGGCAGCGTCAGATGTGTATAAGAGACAG-3’
Tn5Adapter2	5’-GTCTCGTGGGCTCGGAGATGTGTATAAGAGACAG-3’
Nextera S501	5’-AATGATACGGCGACCACCGAGATCTACAC TAGATCGC TCGTCGGCAGCGTC-3’
Nextera S502	5’-AATGATACGGCGACCACCGAGATCTACAC CTCTCTAT TCGTCGGCAGCGTC-3’
Nextera S503	5’-AATGATACGGCGACCACCGAGATCTACAC TATCCTCT TCGTCGGCAGCGTC-3’
Nextera S504	5’-AATGATACGGCGACCACCGAGATCTACAC AGAGTAGA TCGTCGGCAGCGTC-3’
Nextera S505	5’-AATGATACGGCGACCACCGAGATCTACAC GTAAGGAG TCGTCGGCAGCGTC-3’
Nextera S506	5’-AATGATACGGCGACCACCGAGATCTACAC ACTGCATA TCGTCGGCAGCGTC-3’
Nextera S507	5’-AATGATACGGCGACCACCGAGATCTACAC AAGGAGTA TCGTCGGCAGCGTC-3’
Nextera S508	5’-AATGATACGGCGACCACCGAGATCTACAC CTAAGCCT TCGTCGGCAGCGTC-3’
Nextera S509	5’-AATGATACGGCGACCACCGAGATCTACAC GGCTACTC TCGTCGGCAGCGTC-3’
Nextera S510	5’-AATGATACGGCGACCACCGAGATCTACAC CCTCAGAC TCGTCGGCAGCGTC-3’
Nextera N701	5’-CAAGCAGAAGACGGCATACGAGAT TCGCCTTA GTCTCGTGGGCTCGG-3’
Nextera N702	5’-CAAGCAGAAGACGGCATACGAGAT CTAGTACG GTCTCGTGGGCTCGG-3’
Nextera N703	5’-CAAGCAGAAGACGGCATACGAGAT TTCTGCCT GTCTCGTGGGCTCGG-3’
Nextera N704	5’-CAAGCAGAAGACGGCATACGAGAT GCTCAGGA GTCTCGTGGGCTCGG-3’
Nextera N705	5’-CAAGCAGAAGACGGCATACGAGAT AGGAGTCC GTCTCGTGGGCTCGG-3’
Nextera N706	5’-CAAGCAGAAGACGGCATACGAGAT CATGCCTA GTCTCGTGGGCTCGG-3’
Nextera N707	5’-CAAGCAGAAGACGGCATACGAGAT GTAGAGAG GTCTCGTGGGCTCGG-3’
Nextera N708	5’-CAAGCAGAAGACGGCATACGAGAT CCTCTCTG GTCTCGTGGGCTCGG-3’
Nextera N709	5’-CAAGCAGAAGACGGCATACGAGAT AGCGTAGC GTCTCGTGGGCTCGG-3’
Nextera N710	5’-CAAGCAGAAGACGGCATACGAGAT CAGCCTCG GTCTCGTGGGCTCGG-3’
For bulk RNA-seq library preparation, indexing was performed using IDT for Illumina RNA UD Indexes Set A (Cat# 20040553, Illumina)
For scRNA-seq library preparation, indexing was performed using Dual Index Kit TT Set A (Cat# 1000215, 10x Genomics).

### Sheet: antibodies
Rabbit anti-HA	Cell Signaling Technology	Cat# 3724S
Rabbit anti-tubulin	Abcam	Cat# ab15246
Rabbit anti-H3K4me3	Millipore Sigma	Cat# 05-745R
Rabbit anti-H3K27me3	Invitrogen	Cat#MA5-11198
Rabbit anti-H3K27ac	Abcam	Cat#ab4729
Rabbit anti-H3K36me3	Abcam	Cat# ab9050
Rabbit anti-H3K9me3	Abcam	Cat# ab8898
Rabbit anti-H2A.Z	Active Motif	Cat# 39113
Rabbit anti-H4ac	Millipore Sigma	Cat# 06-866
Rabbit anti-H3.3	Active Motif	Cat# 91191
Rabbit anti-CTCF	Millipore Sigma	Cat# 07-729
Rabbit anti-Phospho-Rpb1 CTD (Ser2)	Cell Signaling Technology	Cat# 13499
Mouse anti-S9.6	Home-made	HB-8730 hybridoma from ATCC
Rabbit IgG	Abcam	Cat# ab37415
Guinea Pig anti-Rabbit IgG	Antibodies Online	Cat# ABIN101961
Goat-anti-rabbit-HRP	Bio-Rad	Cat# 170-6515
